# Comparative ASCL1 interactome analysis reveals CDK2-Cyclin A2 as suppressors of differentiation in MYCN-amplified neuroblastoma

**DOI:** 10.1101/2025.11.11.687869

**Authors:** Lidiya Mykhaylechko, Laura M. Woods, Evangelia K. Papachristou, Roshna L. Gomez, Revathy Ramachandran, Jethro Lundie-Brown, Daniel Marcos, Rosalind Drummond, Fahad R. Ali, Jason Carroll, Anna Philpott

## Abstract

Neuroblastoma is a heterogeneous paediatric cancer arising from developmentally arrested neuronal precursors, where restoring differentiation offers therapeutic promise. ASCL1, a pro-neural transcription factor, is widely expressed in neuroblastoma and can drive either proliferation or differentiation depending on the cellular context. Here, we show that distinct MYCN-amplified neuroblastoma cell lines exhibit differing cell cycle and differentiation responses to ASCL1 overexpression. By comparing genome-wide ASCL1 chromatin binding, transcriptional changes, and protein-protein interactions, we found that ASCL1 binds more extensively to neuronal proteins in a cell line that is more susceptible to ASCL1-driven differentiation, but associates with cell cycle regulators in less responsive cells. We show that CDK2-Cyclin A2 bind ASCL1 in less responsive cells, with CDK-mediated phosphorylation of ASCL1 limiting the ability of ASCL1 to drive differentiation. Our study reveals that context-dependent interactions of ASCL1 with protein partners on the chromatin control its ability to re-engage a differentiation program in neuroblastoma.
