## Supplementary material for "Comparative ASCL1 interactome analysis reveals CDK2-Cyclin A2 as suppressors of differentiation in MYCN-amplified neuroblastoma": Table S1

### Sheet: NeuronalGeneSignature_goterms
type	ID	Description	GeneRatio	BgRatio	pvalue	p.adjust	qvalue	geneID	Count
BE down	GO:0098815	modulation of excitatory postsynaptic potential	13/670	45/18614	3.82712e-09	1.00948e-05	8.74314e-06	RELN/RIMS2/PTEN/SHANK1/CELF4/GRIN1/NLGN2/DLG4/NLGN3/SLC8A3/STX1B/ADRB2/CUX2	13
BE down	GO:2000463	positive regulation of excitatory postsynaptic potential	11/670	31/18614	5.31583e-09	1.00948e-05	8.74314e-06	RELN/RIMS2/PTEN/SHANK1/GRIN1/NLGN2/DLG4/NLGN3/STX1B/ADRB2/CUX2	11
BE down	GO:0050804	modulation of chemical synaptic transmission	44/670	487/18614	2.15307e-08	2.17196e-05	1.88115e-05	RELN/CX3CL1/RIMS2/NPY/RAPGEF2/CPLX2/MAPK8IP2/UNC13A/PTEN/JPH4/TRIO/PRKAR2B/SHANK1/GRM7/CAMK2A/CELF4/NRXN2/MAPK3/PPP1R9A/PNKD/SYNGAP1/APBA2/CHRNA6/CDKL5/SYNGR1/ITPR3/GRIN1/SLC18A3/NLGN2/GRIK5/KCNB1/SYT12/DLG4/NLGN3/GFAP/SLC8A3/HOMER3/STX1B/FBXO2/KCTD13/ADRB2/GRIK4/CUX2/S100B	44
BE down	GO:0099177	regulation of trans-synaptic signaling	44/670	488/18614	2.28748e-08	2.17196e-05	1.88115e-05	RELN/CX3CL1/RIMS2/NPY/RAPGEF2/CPLX2/MAPK8IP2/UNC13A/PTEN/JPH4/TRIO/PRKAR2B/SHANK1/GRM7/CAMK2A/CELF4/NRXN2/MAPK3/PPP1R9A/PNKD/SYNGAP1/APBA2/CHRNA6/CDKL5/SYNGR1/ITPR3/GRIN1/SLC18A3/NLGN2/GRIK5/KCNB1/SYT12/DLG4/NLGN3/GFAP/SLC8A3/HOMER3/STX1B/FBXO2/KCTD13/ADRB2/GRIK4/CUX2/S100B	44
BE down	GO:0060079	excitatory postsynaptic potential	19/670	124/18614	9.56448e-08	7.26518e-05	6.29242e-05	RELN/RIMS2/MAPK8IP2/PTEN/SHANK1/GABRG2/CELF4/CHRNA6/GRIN1/NLGN2/GRIK5/CHRNA2/DLG4/NLGN3/HTR3B/SLC8A3/STX1B/ADRB2/CUX2	19
BE down	GO:0010975	regulation of neuron projection development	40/670	452/18614	1.6576e-07	0.000104926	9.08772e-05	TOX/RELN/CX3CL1/TIAM1/GATA3/VLDLR/CNTN1/ITM2C/INPP5J/RAPGEF2/LPAR1/PTEN/NEDD4L/IGF1R/PTPRO/SNX3/PTK7/SCARB2/FLNA/MINAR1/WNT3/FKBP1B/BCL11A/DPYSL3/MDK/PTPN9/SYNGAP1/CREB3L2/NEU4/LTK/EFHC2/CDKL5/MAGI2/ULK2/DLG4/GFAP/STX1B/TNN/CUX2/POU3F2	40
BE down	GO:0099565	chemical synaptic transmission	19/670	132/18614	2.62993e-07	0.000142692	0.000123587	RELN/RIMS2/MAPK8IP2/PTEN/SHANK1/GABRG2/CELF4/CHRNA6/GRIN1/NLGN2/GRIK5/CHRNA2/DLG4/NLGN3/HTR3B/SLC8A3/STX1B/ADRB2/CUX2	19
BE down	GO:0060078	regulation of postsynaptic membrane potential	20/670	148/18614	3.65206e-07	0.000173382	0.000150167	RELN/RIMS2/MAPK8IP2/PTEN/SHANK1/GABRG2/CELF4/CHRNA6/GRIN1/NLGN2/GRIK5/CHRNA2/DLG4/NLGN3/HTR3B/SLC8A3/STX1B/ADRB2/GRIK4/CUX2	20
BE down	GO:0010976	positive regulation of neuron projection development	19/670	157/18614	3.8425e-06	0.00104242	0.000902843	TOX/RELN/CX3CL1/VLDLR/CNTN1/RAPGEF2/IGF1R/SNX3/PTK7/SCARB2/FLNA/FKBP1B/DPYSL3/MDK/CREB3L2/LTK/MAGI2/TNN/CUX2	19
BE down	GO:0099601	regulation of neurotransmitter receptor activity	11/670	63/18614	1.35491e-05	0.00257298	0.00222848	RELN/MAPK8IP2/SHANK1/DAPK1/NRXN2/NLGN2/CRH/DLG4/NLGN3/HOMER3/ADRB2	11
BE down	GO:0097106	postsynaptic density organization	8/670	38/18614	5.07336e-05	0.00713653	0.006181	RELN/PTEN/SHANK1/NRXN2/SYNGAP1/NLGN2/ITGB3/DLG4	8
Both down	GO:0061564	axon development	46/542	479/18614	1.21203e-12	4.18152e-09	3.39752e-09	NRP2/NOTCH3/PLPPR4/PTPRF/NRP1/NTN3/BDNF/RAC3/LRP4/LPAR3/ALCAM/SEMA3E/CRABP2/SIPA1L1/CHN1/FGFR2/FLRT3/NTNG1/PTN/BMPR1B/B4GALT6/EPHB3/B3GNT2/PAK1/NFIB/NCAM2/MMP2/EPHA5/BOC/THY1/LMO4/TIAM2/CNTNAP1/NGFR/NKX6-1/EPHA6/SEMA3D/NR4A2/FN1/SEMA4D/DRD2/SEMA3G/EFNA3/SHOX2/PRKG1/PLP1	46
Both down	GO:0007409	axonogenesis	41/542	427/18614	2.15597e-11	3.71904e-08	3.02176e-08	NRP2/NOTCH3/PLPPR4/NRP1/NTN3/BDNF/RAC3/LRP4/LPAR3/ALCAM/SEMA3E/CRABP2/SIPA1L1/CHN1/FGFR2/FLRT3/NTNG1/BMPR1B/B4GALT6/EPHB3/B3GNT2/PAK1/NFIB/EPHA5/BOC/THY1/LMO4/TIAM2/CNTNAP1/NGFR/NKX6-1/EPHA6/SEMA3D/NR4A2/FN1/SEMA4D/DRD2/SEMA3G/EFNA3/SHOX2/PRKG1	41
Both down	GO:0007411	axon guidance	23/542	225/18614	1.90686e-07	9.39809e-05	7.63604e-05	NRP2/NOTCH3/NRP1/NTN3/BDNF/RAC3/ALCAM/SEMA3E/CHN1/FLRT3/BMPR1B/EPHB3/B3GNT2/NFIB/EPHA5/BOC/LMO4/NGFR/EPHA6/SEMA3D/SEMA4D/SEMA3G/EFNA3	23
Both down	GO:0097485	neuron projection guidance	23/542	225/18614	1.90686e-07	9.39809e-05	7.63604e-05	NRP2/NOTCH3/NRP1/NTN3/BDNF/RAC3/ALCAM/SEMA3E/CHN1/FLRT3/BMPR1B/EPHB3/B3GNT2/NFIB/EPHA5/BOC/LMO4/NGFR/EPHA6/SEMA3D/SEMA4D/SEMA3G/EFNA3	23
Both down	GO:0010975	regulation of neuron projection development	34/542	452/18614	4.74014e-07	0.000174129	0.000141482	PLPPR5/PTPRF/NRP1/PMP22/BDNF/SFRP1/LRP4/FBXW8/LPAR3/ROR1/NFATC4/SEMA3E/CRABP2/SIPA1L1/CHN1/SDC2/NTNG1/DKK1/PTN/VIM/EPHB3/PAK1/ROR2/THY1/DDR2/TIAM2/YWHAH/SEMA3D/FN1/SEMA4D/SEMA3G/PTPRG/SHOX2/NEGR1	34
Both down	GO:0050770	regulation of axonogenesis	17/542	155/18614	2.87474e-06	0.000495893	0.000402917	NRP1/BDNF/LRP4/LPAR3/SEMA3E/CRABP2/SIPA1L1/CHN1/EPHB3/PAK1/THY1/TIAM2/SEMA3D/FN1/SEMA4D/SEMA3G/SHOX2	17
Both down	GO:0050808	synapse organization	31/542	466/18614	1.83005e-05	0.00208916	0.00169746	NRP2/PTPRF/NRP1/CDH10/BDNF/RAC3/LRP4/WASF3/NFATC4/SEMA3E/SIPA1L1/SEZ6L/FLRT3/NTNG1/DKK1/EPHB3/ACTN1/CDH6/NPAS4/ROR2/CNTNAP1/CAMKV/GABRA1/SEMA4D/ACHE/SDK1/PCDH17/DRD2/BCAN/OXTR/NEGR1	31
Both down	GO:0050767	regulation of neurogenesis	27/542	381/18614	2.11121e-05	0.00214225	0.0017406	NRP1/LDLR/MYCN/BDNF/LRP4/FBXW8/LPAR3/NFATC4/SEMA3E/CRABP2/PTN/SMARCD3/HES7/THY1/IL6ST/TIAM2/YWHAH/NKX6-1/CTDSP1/SEMA3D/RGS14/FN1/SEMA4D/DRD2/SEMA3G/SHOX2/LIF	27
Both down	GO:0048846	axon extension involved in axon guidance	7/542	38/18614	9.83378e-05	0.00628269	0.00510475	NRP2/NRP1/ALCAM/SEMA3E/SEMA3D/SEMA4D/SEMA3G	7
Both down	GO:1902284	neuron projection extension involved in neuron projection guidance	7/542	38/18614	9.83378e-05	0.00628269	0.00510475	NRP2/NRP1/ALCAM/SEMA3E/SEMA3D/SEMA4D/SEMA3G	7
Both down	GO:0099560	synaptic membrane adhesion	6/542	27/18614	0.00010416	0.0063044	0.00512239	PTPRF/CDH10/FLRT3/NTNG1/CDH6/PCDH17	6
Both down	GO:0021954	central nervous system neuron development	10/542	86/18614	0.000196153	0.00840652	0.00683038	NRP2/NRP1/RAC3/SEMA3E/FGFR2/B4GALT6/EPHB3/NFIB/NR4A2/DRD2	10
Both down	GO:0001755	neural crest cell migration	8/542	58/18614	0.000261233	0.00968239	0.00786703	NRP2/NRP1/TWIST1/SEMA3E/SEMA3D/FN1/SEMA4D/SEMA3G	8
Both up	GO:0050767	regulation of neurogenesis	48/825	381/18614	6.61584e-11	1.3278e-07	1.20783e-07	BTG2/ASCL1/BAIAP2/DLL3/SEMA6B/ABCC8/PLXNA1/SOX11/ZNF488/SEMA7A/DLL1/TP73/ID4/NOTCH1/SEMA4C/ID2/CAMK2B/SOX8/ULK1/DLL4/PLXNA4/NUMBL/CHD7/RNF112/EPHB2/GPR37L1/SIRT2/EFNA5/GJC2/DAG1/PAK3/DMRTA2/LIG4/HES6/TTBK1/TRIM32/MBP/DYNLT1/ID1/TGM2/BIN1/POU4F1/IL34/PLAG1/AMIGO1/SLIT1/SYT4/FSTL4	48
Both up	GO:0050769	positive regulation of neurogenesis	29/825	232/18614	4.77996e-07	0.000367388	0.000334195	ASCL1/BAIAP2/PLXNA1/SOX11/ZNF488/SEMA7A/TP73/ID4/NOTCH1/ID2/CAMK2B/SOX8/PLXNA4/NUMBL/RNF112/EPHB2/EFNA5/GJC2/DAG1/PAK3/DMRTA2/LIG4/TTBK1/TRIM32/TGM2/BIN1/IL34/PLAG1/AMIGO1	29
Both up	GO:2000177	regulation of neural precursor cell proliferation	16/825	89/18614	1.62981e-06	0.000894768	0.000813927	BTG2/ASCL1/CEND1/ID4/NOTCH1/ID2/DLL4/INSM1/DISP3/GPR37L1/SIRT2/GJC2/ADGRG1/LIMS2/DMRTA2/FZD9	16
Both up	GO:0061351	neural precursor cell proliferation	21/825	150/18614	2.95741e-06	0.00126281	0.00114872	BTG2/ASCL1/CEND1/ARHGEF2/ID4/NOTCH1/ID2/DLL4/INSM1/DISP3/NUMBL/GPR37L1/SIRT2/GJC2/TRNP1/ADGRG1/LIMS2/DMRTA2/AKNA/RORA/FZD9	21
Both up	GO:2000179	positive regulation of neural precursor cell proliferation	11/825	54/18614	2.02245e-05	0.00555162	0.00505004	ASCL1/ID4/NOTCH1/DLL4/INSM1/DISP3/GPR37L1/GJC2/ADGRG1/DMRTA2/FZD9	11
IMR up	GO:0050804	modulation of chemical synaptic transmission	85/1643	487/18614	7.2118e-10	8.4556e-07	7.76411e-07	ADGRB1/SYT1/DCC/PTPRD/STX1A/CALB1/SYT11/GRIA3/ADRA2A/RARA/PTPRS/CLSTN2/APBA1/ARC/SYN1/LRRTM2/RAPSN/MAPT/DBN1/KMT2A/GNAI2/SV2B/NPTX1/DLGAP4/INA/FBXL20/ADORA1/JPH3/NRXN1/AKAP9/PINK1/SRC/PACSIN2/FYN/STXBP1/TUBB2B/PPP3CA/CHRNB2/SLC4A8/SEPTIN5/NALCN/CNR1/GRIN3B/PSEN1/CLSTN3/PFN2/VAMP2/TMEM25/MAP1B/SLC24A1/GRIN2C/CPEB3/ZDHHC12/PTK2B/RNF19A/BCHE/SLC8A2/BTBD9/PRKN/PLA2G6/GRID2IP/LAMA2/KCNMB4/IQSEC2/SNCAI…	85
IMR up	GO:0099177	regulation of trans-synaptic signaling	85/1643	488/18614	7.99773e-10	8.4556e-07	7.76411e-07	ADGRB1/SYT1/DCC/PTPRD/STX1A/CALB1/SYT11/GRIA3/ADRA2A/RARA/PTPRS/CLSTN2/APBA1/ARC/SYN1/LRRTM2/RAPSN/MAPT/DBN1/KMT2A/GNAI2/SV2B/NPTX1/DLGAP4/INA/FBXL20/ADORA1/JPH3/NRXN1/AKAP9/PINK1/SRC/PACSIN2/FYN/STXBP1/TUBB2B/PPP3CA/CHRNB2/SLC4A8/SEPTIN5/NALCN/CNR1/GRIN3B/PSEN1/CLSTN3/PFN2/VAMP2/TMEM25/MAP1B/SLC24A1/GRIN2C/CPEB3/ZDHHC12/PTK2B/RNF19A/BCHE/SLC8A2/BTBD9/PRKN/PLA2G6/GRID2IP/LAMA2/KCNMB4/IQSEC2/SNCAI…	85
IMR up	GO:0050808	synapse organization	78/1643	466/18614	2.42688e-08	2.05266e-05	1.88479e-05	ADGRB1/ACTG1/AKT1/PTPRD/WASF1/L1CAM/PTPRS/CACNB3/CLSTN2/PCDHB9/CDK5R1/ARC/SYN1/SRCIN1/P2RX2/LRRTM2/RAPSN/MDGA1/PLXNB1/PCDHB11/CTNND2/MAPT/DBN1/PCDHB14/PCDHGC5/PCDHB13/PCDHB10/NPTX1/INA/NRXN1/PPFIBP1/ARHGEF9/PCLO/FYN/ADAM10/SYBU/ANK3/DSCAM/CHRNB2/BSN/CNTN5/PSEN1/SNCB/CLSTN3/HAPLN4/PFN2/GRIPAP1/ADGRL1/MAP1B/KY/LRFN4/ZDHHC15/CHRNB1/ZDHHC12/PTK2B/NRCAM/SLC8A2/ITGA3/EZR/PCDHB16/SEMA3F/WNT3A/CRIPT/SHIS…	78
IMR up	GO:0007269	neurotransmitter secretion	31/1643	141/18614	1.54964e-06	0.000655342	0.000601749	SYN2/SYT1/STX1A/SYT11/SYN1/SV2B/NAPB/FBXL20/NRXN1/PCLO/LIN7B/STXBP1/SYNJ1/SLC4A8/SEPTIN5/PSEN1/PFN2/VAMP2/PRKN/SNAP47/KCNMB4/SNCAIP/PTPRN2/CPLX3/SNCG/SLC32A1/MCTP1/P2RX1/GPER1/PRKCG/FER1L4	31
IMR up	GO:0099643	signal release from synapse	31/1643	141/18614	1.54964e-06	0.000655342	0.000601749	SYN2/SYT1/STX1A/SYT11/SYN1/SV2B/NAPB/FBXL20/NRXN1/PCLO/LIN7B/STXBP1/SYNJ1/SLC4A8/SEPTIN5/PSEN1/PFN2/VAMP2/PRKN/SNAP47/KCNMB4/SNCAIP/PTPRN2/CPLX3/SNCG/SLC32A1/MCTP1/P2RX1/GPER1/PRKCG/FER1L4	31
IMR up	GO:0001505	regulation of neurotransmitter levels	40/1643	211/18614	2.922e-06	0.000950549	0.000872814	SYN2/SYT1/STX1A/ABAT/SYT11/SYN1/SV2B/NAPB/FBXL20/SLC6A3/NRXN1/PCLO/LIN7B/STXBP1/SYNJ1/SLC4A8/SEPTIN5/PSEN1/PFN2/VAMP2/BCHE/SLC29A4/PRKN/SNAP47/GCHFR/KCNMB4/SNCAIP/PTPRN2/CPLX3/SLC17A8/SNCG/SLC32A1/MCTP1/P2RX1/COLQ/GPER1/SLC22A1/PRKCG/SLC44A4/FER1L4	40
IMR up	GO:0099003	vesicle-mediated transport in synapse	41/1643	220/18614	3.45432e-06	0.00104345	0.00095812	SYN2/CALY/SYT1/ACTG1/STX1A/SYT11/DNAJC6/CDK5R1/ARC/SYN1/AP2A2/SCRN1/SV2B/ATP6V1B1/NAPB/FBXL20/PCLO/DGKQ/STXBP1/ATP6V0A1/ATP6V0D1/SYNJ1/SLC4A8/SEPTIN5/BSN/PSEN1/SNCB/PFN2/GRIPAP1/VAMP2/STON2/BTBD9/PRKN/SNAP47/WNT3A/CPLX3/SLC17A8/SNCG/SLC32A1/P2RX1/PRKCG	41
IMR up	GO:0099504	synaptic vesicle cycle	38/1643	198/18614	3.78175e-06	0.0010662	0.00097901	SYN2/SYT1/ACTG1/STX1A/SYT11/DNAJC6/CDK5R1/SYN1/SCRN1/SV2B/ATP6V1B1/NAPB/FBXL20/PCLO/DGKQ/STXBP1/ATP6V0A1/ATP6V0D1/SYNJ1/SLC4A8/SEPTIN5/BSN/PSEN1/SNCB/PFN2/GRIPAP1/VAMP2/STON2/BTBD9/PRKN/SNAP47/WNT3A/CPLX3/SLC17A8/SNCG/SLC32A1/P2RX1/PRKCG	38
IMR up	GO:0007416	synapse assembly	36/1643	197/18614	2.07788e-05	0.00462492	0.0042467	ADGRB1/PTPRD/PTPRS/CLSTN2/PCDHB9/LRRTM2/MDGA1/PLXNB1/PCDHB11/PCDHB14/PCDHB13/PCDHB10/NPTX1/NRXN1/ARHGEF9/PCLO/DSCAM/CHRNB2/BSN/CNTN5/CLSTN3/HAPLN4/MAP1B/LRFN4/ZDHHC12/PTK2B/NRCAM/PCDHB16/WNT3A/CRIPT/PCDHB3/IL1RAPL1/COLQ/PCDHB5/PCDHB2/LINGO4	36
IMR up	GO:0046928	regulation of neurotransmitter secretion	20/1643	82/18614	2.18971e-05	0.00463014	0.00425149	SYT1/STX1A/SYT11/SYN1/SV2B/FBXL20/STXBP1/SLC4A8/SEPTIN5/PFN2/PRKN/KCNMB4/SNCAIP/CPLX3/SNCG/MCTP1/P2RX1/GPER1/PRKCG/FER1L4	20
IMR up	GO:0099173	postsynapse organization	34/1643	185/18614	3.08434e-05	0.0056577	0.00519502	ACTG1/AKT1/PTPRD/PTPRS/CDK5R1/ARC/SRCIN1/LRRTM2/RAPSN/CTNND2/DBN1/NPTX1/INA/NRXN1/ARHGEF9/FYN/ADAM10/PSEN1/LRFN4/ZDHHC15/CHRNB1/ZDHHC12/PTK2B/NRCAM/ITGA3/EZR/SEMA3F/CRIPT/SHISA7/NEFH/IL1RAPL1/COLQ/NGEF/EPHA4	34
IMR up	GO:0061564	axon development	69/1643	479/18614	3.34459e-05	0.0056577	0.00519502	ADGRB1/NEO1/ADARB1/DCC/ECE1/MAP2/VEGFA/L1CAM/PARD3/PRICKLE1/KALRN/PTPRS/ARHGAP4/NCAM1/CDK5R1/TUBB3/CRTAC1/PLXNB1/SPP1/MAPT/WDR47/MAPK8IP3/GRN/RUFY3/SEMA4G/NPTX1/TRIM46/COBL/NRXN1/GDI1/FYN/STXBP1/SPTBN4/TUBB2B/ANK3/EFNB1/DSCAM/PLXNB3/CHRNB2/KIF13B/CNR1/CNTN5/BCL11B/PSEN1/SVBP/MAP1B/SHTN1/MEGF8/ZFYVE27/NRCAM/SIAH1/DSCAML1/SEMA3F/WNT3A/RTN4RL1/CNTN4/NEFH/ATP8A2/BCL2/NOVA2/ERBB2/LGR6/RND2/CNTN6/KIAA1…	69
IMR up	GO:0007409	axonogenesis	63/1643	427/18614	3.52115e-05	0.00567982	0.00521533	ADGRB1/NEO1/ADARB1/DCC/ECE1/MAP2/VEGFA/L1CAM/PARD3/PRICKLE1/KALRN/PTPRS/ARHGAP4/NCAM1/CDK5R1/TUBB3/PLXNB1/SPP1/MAPT/WDR47/RUFY3/SEMA4G/NPTX1/TRIM46/COBL/NRXN1/GDI1/FYN/STXBP1/SPTBN4/TUBB2B/ANK3/EFNB1/DSCAM/PLXNB3/CHRNB2/KIF13B/CNTN5/BCL11B/PSEN1/MAP1B/SHTN1/MEGF8/ZFYVE27/NRCAM/SIAH1/DSCAML1/SEMA3F/WNT3A/CNTN4/NEFH/ATP8A2/BCL2/NOVA2/ERBB2/LGR6/RND2/CNTN6/KIAA1755/SCN11A/EPHA4/ARTN/LGI1	63
IMR up	GO:0006836	neurotransmitter transport	36/1643	202/18614	3.62628e-05	0.00567982	0.00521533	SYN2/SYT1/STX1A/SYT11/SYN1/SV2B/NAPB/FBXL20/SLC6A3/NRXN1/PCLO/LIN7B/STXBP1/SYNJ1/SLC4A8/SEPTIN5/PSEN1/PFN2/VAMP2/SLC29A4/PRKN/SNAP47/KCNMB4/SNCAIP/PTPRN2/CPLX3/SLC17A8/SNCG/SLC32A1/MCTP1/P2RX1/GPER1/SLC22A1/SLC6A5/PRKCG/FER1L4	36
IMR up	GO:0097107	postsynaptic density assembly	9/1643	22/18614	5.46794e-05	0.0071607	0.00657511	PTPRD/PTPRS/LRRTM2/NPTX1/NRXN1/LRFN4/ZDHHC12/PTK2B/CRIPT	9
IMR up	GO:0098698	postsynaptic specialization assembly	10/1643	28/18614	8.30268e-05	0.00902513	0.00828707	PTPRD/PTPRS/LRRTM2/NPTX1/NRXN1/ARHGEF9/LRFN4/ZDHHC12/PTK2B/CRIPT	10
IMR up/BE down	GO:0007409	axonogenesis	22/196	427/18614	9.00421e-10	1.66756e-06	1.54824e-06	DCLK1/SEMA6C/MAP6/KIF5A/SEMA3B/PLXNA3/SLIT3/BRSK1/ISL1/EFNB3/CDH2/ROBO3/PLXNC1/DPYSL5/LHX9/RAB3A/OPHN1/DLX5/GAP43/ISLR2/CTNNA2/CHODL	22
IMR up/BE down	GO:0061564	axon development	23/196	479/18614	1.4204e-09	1.66756e-06	1.54824e-06	DCLK1/SEMA6C/MAP6/KIF5A/SEMA3B/PLXNA3/SLIT3/BRSK1/NREP/ISL1/EFNB3/CDH2/ROBO3/PLXNC1/DPYSL5/LHX9/RAB3A/OPHN1/DLX5/GAP43/ISLR2/CTNNA2/CHODL	23
IMR up/BE down	GO:0007411	axon guidance	14/196	225/18614	1.2e-07	7.04399e-05	6.53999e-05	SEMA6C/KIF5A/SEMA3B/PLXNA3/SLIT3/ISL1/EFNB3/ROBO3/PLXNC1/DPYSL5/LHX9/OPHN1/DLX5/GAP43	14
IMR up/BE down	GO:0097485	neuron projection guidance	14/196	225/18614	1.2e-07	7.04399e-05	6.53999e-05	SEMA6C/KIF5A/SEMA3B/PLXNA3/SLIT3/ISL1/EFNB3/ROBO3/PLXNC1/DPYSL5/LHX9/OPHN1/DLX5/GAP43	14
IMR up/BE down	GO:0099504	synaptic vesicle cycle	13/196	198/18614	1.84876e-07	8.68178e-05	8.0606e-05	DDC/CADPS/SNAP91/RAB3B/DOC2B/OTOF/BRSK1/CDH2/RAB3A/STXBP5/OPHN1/SYT5/SLC18A1	13
IMR up/BE down	GO:0099003	vesicle-mediated transport in synapse	13/196	220/18614	6.19338e-07	0.000242368	0.000225026	DDC/CADPS/SNAP91/RAB3B/DOC2B/OTOF/BRSK1/CDH2/RAB3A/STXBP5/OPHN1/SYT5/SLC18A1	13
IMR up/BE down	GO:0050770	regulation of axonogenesis	10/196	155/18614	5.82184e-06	0.00195281	0.00181309	SEMA6C/MAP6/SEMA3B/PLXNA3/BRSK1/EFNB3/CDH2/PLXNC1/ISLR2/CHODL	10
IMR up/BE down	GO:0006836	neurotransmitter transport	11/196	202/18614	1.00692e-05	0.00295532	0.00274387	DDC/CADPS/RAB3B/DOC2B/OTOF/BRSK1/RAB3A/STXBP5/SYT5/ICA1/SLC18A1	11
IMR up/BE down	GO:0050808	synapse organization	16/196	466/18614	3.59046e-05	0.00936711	0.00869689	KIRREL3/LRRC4B/TUBA1A/PALM/EFNB3/CDH2/LRRC24/PLXNC1/RAB3A/OPHN1/TMEM108/ARHGAP22/RHOB/GAP43/CTNNA2/LRRN3	16
