## Supplementary material for "Comparative ASCL1 interactome analysis reveals CDK2-Cyclin A2 as suppressors of differentiation in MYCN-amplified neuroblastoma": Table S2

### Sheet: CellDivisionGeneSignature_goter
type	ID	Description	GeneRatio	BgRatio	pvalue	p.adjust	qvalue	geneID	Count
IMR down	GO:0044786	cell cycle DNA replication	29/2352	43/18614	9.82552e-17	1.93339e-14	1.68726e-14	GINS3/MCM3/LIG1/MCM2/FEN1/E2F8/PCNA/BLM/MCM4/DNA2/POLA1/CDC7/GINS1/CDC45/CDT1/MCM6/GMNN/DONSON/ATAD5/DBF4/BRCA2/FBXO5/RAD51/TIPIN/WRN/DACH1/DBF4B/BCL6/RTEL1	29
IMR down	GO:0000070	mitotic sister chromatid segregation	68/2352	199/18614	2.75505e-15	4.41727e-13	3.85493e-13	XRCC3/TUBG1/TRIP13/DSCC1/CDCA5/MYBL2/KNTC1/NCAPD3/ESCO2/ANAPC7/NCAPG2/SMC1A/RRS1/NCAPH/CDT1/SEH1L/AURKB/NUP62/HASPIN/KIF18B/KIF2A/KPNB1/ZWILCH/ARHGEF10/CHEK2/MAD2L1/NAA50/CENPK/EML3/KIF22/FBXO5/TENT4A/DSN1/PINX1/SMC2/NCAPH2/NCAPG/KIF15/SPC24/NUDC/SMC3/INCENP/SMC4/SLF1/RB1/KIFC1/HSPA1B/PHF13/CEP192/ZW10/KMT5A/NDC80/SPAG5/BUB1B/CDCA8/KIF11/CHAMP1/SPDL1/BCCIP/PRC1/KIF23/RACGAP1/KIF2C/NUF2/ESPL1/MZT1…	68
IMR down	GO:1901987	regulation of cell cycle phase transition	117/2352	457/18614	2.10002e-14	2.93258e-12	2.55924e-12	INHBA/XRCC3/RNASEH2B/CLSPN/TRIP13/FANCD2/ZFP36L2/DPF1/DTL/CDC6/ORC1/BRCA1/RBBP8/CDCA5/TIMELESS/KNTC1/RPA2/CDK2/TICRR/ANAPC7/CDC25A/CENPJ/TFAP4/BLM/DNA2/WDR76/RRM2/BRIP1/EME1/RFWD3/CDC7/CDC45/CDT1/JADE1/AURKB/EIF4G1/DONSON/RGCC/HASPIN/PRKDC/PRPF19/BARD1/TP53/ZWILCH/RRM1/CHEK2/ATAD5/MAP3K20/RAD9A/LSM11/STIL/MAD2L1/DBF4/BRCA2/NBN/H2AX/FBXO5/GLI1/RAD51/SASS6/PINX1/TOPBP1/LSM10/MRE11/NSUN2/RBL1/NPM1/M…	117
IMR down	GO:0140014	mitotic nuclear division	84/2352	286/18614	3.4153e-14	4.48025e-12	3.90989e-12	XRCC3/TUBG1/TRIP13/PKMYT1/DSCC1/TOM1L1/RCC1/CDCA5/MYBL2/KNTC1/NCAPD3/ESCO2/ANAPC7/RANBP1/NCAPG2/SMC1A/RRS1/CEP85/NCAPH/CDT1/SEH1L/AURKB/NUP62/RGCC/HASPIN/KIF18B/KIF2A/KPNB1/ZWILCH/ARHGEF10/CHEK2/MAD2L1/NAA50/CENPK/EML3/KIF22/FBXO5/TENT4A/DSN1/PINX1/SMC2/MTBP/NCAPH2/NCAPG/KIF15/CHEK1/SPC24/PRMT5/NUDC/SMC3/INCENP/SMC4/SLF1/RB1/KIFC1/HSPA1B/PHF13/CEP192/ZW10/KMT5A/NDC80/NDEL1/SPAG5/BUB1B/KIF20B/CDCA…	84
IMR down	GO:0000075	cell cycle checkpoint signaling	63/2352	188/18614	8.04746e-14	9.95356e-12	8.68642e-12	XRCC3/RNASEH2B/CLSPN/TRIP13/FANCD2/DTL/CDC6/ORC1/BRCA1/RBBP8/TIMELESS/KNTC1/RPA2/CDK2/TICRR/BLM/DNA2/WDR76/BRIP1/EME1/RFWD3/CDC45/CDT1/AURKB/DONSON/HASPIN/PRKDC/PRPF19/BARD1/TP53/ZWILCH/CHEK2/MAP3K20/RAD9A/MAD2L1/BRCA2/NBN/H2AX/RAD51/TOPBP1/MRE11/NSUN2/CUL4A/USP28/ATR/CDK5RAP3/TIPIN/CHEK1/SPC24/CDK1/INCENP/RAD1/EIF2AK4/RHNO1/ZW10/NDC80/MDC1/BUB1B/CDCA8/SPDL1/NUF2/TTK/FBXO6	63
IMR down	GO:0090068	positive regulation of cell cycle process	75/2352	262/18614	3.29294e-12	3.31515e-10	2.89311e-10	PLSCR1/XRCC3/DTL/CDC6/CDCA5/FEN1/PKP4/NCAPD3/E2F8/ANAPC7/CDC25A/CENPJ/RANBP1/NCAPG2/RRM2/CDC7/NCAPH/CDT1/AURKB/EIF4G1/RAD51AP1/NUP62/RGCC/PLK4/DDX11/MSX1/RRM1/CHEK2/ATAD5/MAP3K20/LSM11/STIL/RAD18/MAD2L1/DBF4/GPSM2/FBXO5/GLI1/SASS6/LSM10/SMC2/NPM1/MTBP/NCAPH2/CUL4A/TFDP1/NCAPG/CDK10/UBE2E2/CDK1/CENPV/INCENP/SMC4/SLF1/EZH2/RB1/ROCK2/WNT5A/RHNO1/NDC80/MEPCE/SPAG5/MSX2/FAM83D/RAD51C/KIF20B/CDCA8/DBF4…	75
IMR down	GO:0051321	meiotic cell cycle	77/2352	284/18614	3.22306e-11	2.79053e-09	2.43528e-09	RAD54L/TUBG1/TRIP13/FANCD2/PSMC3IP/ANKLE1/XRCC2/TEX15/P3H4/EXO1/RBBP8/MASTL/NCAPD3/CDK2/ANAPC7/CDC25A/SMC1A/MEIOC/BRIP1/EME1/NCAPH/RAD51AP1/MND1/ANAPC1/TUBGCP3/NDC1/MSX1/STAG3/FIGNL1/RAD54B/RPA1/BRCA2/NBN/H2AX/CCNE2/FBXO5/RAD51/SPIRE1/CCNE1/MRE11/NSUN2/SMC2/TUBGCP5/NCAPH2/OSGIN2/RAD51D/TOP3A/RMI1/TEX19/SMC3/INCENP/SMC4/RAD1/SMC1B/CENPX/GPR3/WNT5A/CKS2/SYCE2/ZW10/FOXJ2/NDC80/MSX2/BUB1B/RAD51C/FMN2…	77
IMR down	GO:0007098	centrosome cycle	47/2352	136/18614	3.36821e-11	2.85901e-09	2.49505e-09	XRCC3/WDR62/XRCC2/PCLAF/BRCA1/HAUS7/CDK2/CENPJ/RANBP1/CEP85/HAUS8/KAT2A/HAUS5/NUP62/TRIM37/PLK4/GADD45A/ARHGEF10/CEP72/SLC16A1/RTTN/NAT10/CCNF/STIL/BRCA2/SASS6/NPM1/HAUS6/CHEK1/CDK1/XPO1/RBM14/TUBE1/HAUS2/ROCK2/CEP192/CHORDC1/SAC3D1/NDC80/HAUS4/NDEL1/KIF11/ODF2/ARL2/CNTLN/NUBP1/SGO1	47
IMR down	GO:0044772	mitotic cell cycle phase transition	110/2352	467/18614	3.71835e-11	3.09552e-09	2.70145e-09	INHBA/XRCC3/RNASEH2B/CLSPN/BCAT1/TRIP13/ZFP36L2/DPF1/CKS1B/DTL/PKMYT1/CDC6/POLE/ORC1/BRCA1/RCC1/RBBP8/CDCA5/MASTL/KNTC1/RPA2/CDK2/TICRR/ANAPC7/EIF4EBP1/CDC25A/CENPJ/TFAP4/BLM/RRM2/RFWD3/CDC7/CDT1/JADE1/AURKB/EIF4G1/DONSON/RGCC/HASPIN/PRKDC/ANAPC1/FOXM1/MELK/BARD1/TP53/ZWILCH/RRM1/CHEK2/ATAD5/MAP3K20/CCNF/LSM11/STIL/MAD2L1/DBF4/NBN/CCNE2/FBXO5/SASS6/E2F4/CCNE1/PINX1/TOPBP1/LSM10/MRE11/GSPT1/RBL1/M…	110
IMR down	GO:1903046	meiotic cell cycle process	61/2352	215/18614	5.04382e-10	3.52173e-08	3.07339e-08	RAD54L/TUBG1/TRIP13/FANCD2/PSMC3IP/ANKLE1/TEX15/P3H4/MASTL/NCAPD3/CDC25A/SMC1A/MEIOC/BRIP1/EME1/NCAPH/RAD51AP1/MND1/NDC1/MSX1/STAG3/FIGNL1/RAD54B/BRCA2/CCNE2/FBXO5/RAD51/SPIRE1/CCNE1/MRE11/NSUN2/SMC2/NCAPH2/RAD51D/RMI1/TEX19/SMC3/INCENP/SMC4/RAD1/CENPX/GPR3/WNT5A/CKS2/SYCE2/FOXJ2/NDC80/MSX2/BUB1B/RAD51C/FMN2/MLH1/MYBL1/ZCWPW1/FANCM/NUF2/ESPL1/SGO1/TTK/M1AP/DMC1	61
IMR down	GO:1901990	regulation of mitotic cell cycle phase transition	87/2352	357/18614	7.04978e-10	4.76851e-08	4.16145e-08	INHBA/XRCC3/RNASEH2B/CLSPN/TRIP13/ZFP36L2/DPF1/DTL/CDC6/ORC1/BRCA1/RBBP8/CDCA5/KNTC1/RPA2/CDK2/TICRR/ANAPC7/CDC25A/CENPJ/TFAP4/BLM/RRM2/RFWD3/CDC7/CDT1/JADE1/AURKB/EIF4G1/DONSON/RGCC/HASPIN/PRKDC/BARD1/TP53/ZWILCH/RRM1/CHEK2/ATAD5/MAP3K20/LSM11/STIL/MAD2L1/NBN/FBXO5/SASS6/PINX1/TOPBP1/LSM10/MRE11/RBL1/MTBP/CUL4A/TFDP1/ACTB/FHL1/CDK10/CDK5RAP3/CHEK1/SPC24/UBE2E2/CDK1/ZFP36L1/CDKN2A/INCENP/WEE1/EZH…	87
IMR down	GO:0045787	positive regulation of cell cycle	86/2352	354/18614	1.04016e-09	6.72069e-08	5.86511e-08	PLSCR1/XRCC3/DTL/CDC6/CDCA5/FEN1/PKP4/NCAPD3/E2F8/ANAPC7/EIF4EBP1/CDC25A/CENPJ/RANBP1/NCAPG2/RRM2/MEIOC/CDC7/NCAPH/CDT1/AURKB/EIF4G1/RAD51AP1/NUP62/RGCC/PLK4/RAD23A/DDX11/MSX1/RRM1/CHEK2/ATAD5/USP2/MAP3K20/HCFC1/LSM11/STIL/RAD18/MAD2L1/DBF4/GPSM2/BRCA2/FBXO5/GLI1/SASS6/LSM10/SMC2/NPM1/MTBP/NCAPH2/CUL4A/TFDP1/NCAPG/CDK10/CHEK1/UBE2E2/CDK1/CENPV/INCENP/SMC4/SLF1/EZH2/EIF4E/RB1/ROCK2/WNT5A/RHNO1/NDC…	86
IMR down	GO:0007093	mitotic cell cycle checkpoint signaling	45/2352	140/18614	1.28618e-09	8.06941e-08	7.04213e-08	XRCC3/CLSPN/TRIP13/FANCD2/DTL/CDC6/ORC1/BRCA1/RBBP8/KNTC1/RPA2/CDK2/TICRR/BLM/EME1/RFWD3/CDT1/AURKB/DONSON/HASPIN/PRKDC/BARD1/TP53/ZWILCH/CHEK2/MAP3K20/RAD9A/MAD2L1/NBN/TOPBP1/MRE11/CDK5RAP3/TIPIN/CHEK1/SPC24/CDK1/INCENP/ZW10/NDC80/MDC1/BUB1B/CDCA8/SPDL1/NUF2/TTK	45
IMR down	GO:1901989	positive regulation of cell cycle phase transition	37/2352	121/18614	1.56672e-07	6.5848e-06	5.74652e-06	DTL/CDC6/CDCA5/ANAPC7/CDC25A/CENPJ/RRM2/CDC7/CDT1/EIF4G1/RGCC/RRM1/CHEK2/ATAD5/LSM11/STIL/FBXO5/GLI1/SASS6/LSM10/NPM1/MTBP/CUL4A/TFDP1/CDK10/UBE2E2/CDK1/EZH2/RB1/MEPCE/FAM83D/RAD51C/DBF4B/CPSF3/ESPL1/PLCG2/STOX1	37
IMR down	GO:0070192	chromosome organization involved in meiotic cell cycle	27/2352	75/18614	1.90835e-07	7.9435e-06	6.93225e-06	TRIP13/FANCD2/PSMC3IP/TEX15/P3H4/NCAPD3/SMC1A/MEIOC/BRIP1/NCAPH/MND1/NDC1/STAG3/CCNE2/RAD51/CCNE1/MRE11/SMC2/NCAPH2/SMC3/SMC4/SYCE2/BUB1B/RAD51C/MLH1/ZCWPW1/DMC1	27
IMR down	GO:0061982	meiosis I cell cycle process	39/2352	134/18614	3.11015e-07	1.20872e-05	1.05485e-05	RAD54L/TRIP13/FANCD2/PSMC3IP/ANKLE1/TEX15/P3H4/CDC25A/MEIOC/BRIP1/EME1/RAD51AP1/MND1/NDC1/STAG3/RAD54B/BRCA2/CCNE2/FBXO5/RAD51/CCNE1/MRE11/RAD51D/RMI1/TEX19/CENPX/CKS2/SYCE2/FOXJ2/NDC80/RAD51C/FMN2/MLH1/MYBL1/ZCWPW1/FANCM/ESPL1/M1AP/DMC1	39
IMR down	GO:1902850	microtubule cytoskeleton organization involved in mitosis	44/2352	161/18614	4.02498e-07	1.51514e-05	1.32226e-05	WDR62/TUBG1/RCC1/MYBL2/CENPJ/SMC1A/CENPH/AURKB/NUP62/KIF2A/KPNB1/ARHGEF10/CHEK2/STIL/MAD2L1/GPSM2/EML3/SASS6/KIF15/NUDC/SMC3/INCENP/KIFC1/HSPA1B/CEP192/ZW10/NDC80/NDEL1/GNAI1/GJA1/CDCA8/KIF11/SPDL1/BCCIP/PRC1/KIF23/EML1/RACGAP1/NUF2/ESPL1/BORA/MZT1/TTK/ANKFN1	44
IMR down	GO:0044839	cell cycle G2/M phase transition	42/2352	151/18614	4.36527e-07	1.62907e-05	1.42168e-05	RNASEH2B/CLSPN/DTL/PKMYT1/CDC6/ORC1/BRCA1/RBBP8/MASTL/CDK2/TICRR/CDC25A/BLM/CDC7/AURKB/DONSON/FOXM1/MELK/BARD1/TP53/RRM1/CHEK2/ATAD5/NBN/FBXO5/PINX1/TOPBP1/MRE11/NPM1/FHL1/CDK5RAP3/CHEK1/FBXL7/CDK1/WEE1/MIIP/NDC80/CCNA2/RAD51C/DBF4B/CCNQ/STOX1	42
IMR down	GO:0007052	mitotic spindle organization	37/2352	130/18614	1.12979e-06	3.88164e-05	3.38748e-05	WDR62/TUBG1/RCC1/MYBL2/CENPJ/SMC1A/CENPH/AURKB/NUP62/KIF2A/KPNB1/ARHGEF10/CHEK2/STIL/GPSM2/EML3/SASS6/KIF15/NUDC/SMC3/INCENP/KIFC1/HSPA1B/CEP192/NDC80/GNAI1/CDCA8/KIF11/BCCIP/PRC1/KIF23/EML1/RACGAP1/NUF2/BORA/MZT1/TTK	37
IMR down	GO:1902749	regulation of cell cycle G2/M phase transition	33/2352	112/18614	1.81946e-06	6.0588e-05	5.28748e-05	RNASEH2B/CLSPN/DTL/CDC6/ORC1/BRCA1/RBBP8/CDK2/TICRR/CDC25A/BLM/CDC7/AURKB/DONSON/BARD1/TP53/RRM1/ATAD5/NBN/FBXO5/PINX1/TOPBP1/MRE11/NPM1/FHL1/CDK5RAP3/CHEK1/CDK1/MIIP/RAD51C/DBF4B/CCNQ/STOX1	33
IMR down	GO:0051306	mitotic sister chromatid separation	22/2352	61/18614	2.45987e-06	8.08305e-05	7.05403e-05	XRCC3/TRIP13/KNTC1/ANAPC7/CDT1/AURKB/HASPIN/ZWILCH/MAD2L1/FBXO5/NCAPH2/SPC24/INCENP/RB1/ZW10/NDC80/BUB1B/CDCA8/SPDL1/NUF2/ESPL1/TTK	22
IMR down	GO:1901992	positive regulation of mitotic cell cycle phase transition	30/2352	99/18614	2.79221e-06	8.69604e-05	7.58898e-05	DTL/CDC6/CDCA5/ANAPC7/CDC25A/CENPJ/RRM2/CDC7/CDT1/EIF4G1/RGCC/RRM1/LSM11/STIL/FBXO5/SASS6/LSM10/MTBP/CUL4A/TFDP1/CDK10/UBE2E2/CDK1/RB1/MEPCE/RAD51C/DBF4B/CPSF3/ESPL1/STOX1	30
IMR down	GO:0000086	G2/M transition of mitotic cell cycle	37/2352	136/18614	3.67177e-06	0.000111937	9.76872e-05	RNASEH2B/CLSPN/DTL/PKMYT1/CDC6/ORC1/BRCA1/RBBP8/MASTL/CDK2/TICRR/CDC25A/BLM/CDC7/AURKB/DONSON/FOXM1/MELK/BARD1/RRM1/CHEK2/NBN/FBXO5/PINX1/TOPBP1/MRE11/FHL1/CDK5RAP3/CHEK1/FBXL7/CDK1/WEE1/MIIP/CCNA2/RAD51C/DBF4B/STOX1	37
IMR down	GO:0010965	regulation of mitotic sister chromatid separation	21/2352	58/18614	3.85646e-06	0.000116745	0.000101883	XRCC3/TRIP13/KNTC1/ANAPC7/CDT1/AURKB/HASPIN/ZWILCH/MAD2L1/FBXO5/SPC24/INCENP/RB1/ZW10/NDC80/BUB1B/CDCA8/SPDL1/NUF2/ESPL1/TTK	21
IMR down	GO:0007088	regulation of mitotic nuclear division	33/2352	117/18614	5.21174e-06	0.000151462	0.00013218	XRCC3/TRIP13/PKMYT1/TOM1L1/RCC1/KNTC1/ANAPC7/CDT1/AURKB/NUP62/RGCC/HASPIN/ZWILCH/MAD2L1/FBXO5/MTBP/CHEK1/SPC24/PRMT5/INCENP/RB1/ZW10/NDC80/BUB1B/KIF20B/CDCA2/CDCA8/SPDL1/NUF2/ESPL1/BORA/TTK/BMP4	33
IMR down	GO:0045931	positive regulation of mitotic cell cycle	35/2352	129/18614	7.10219e-06	0.000195572	0.000170675	DTL/CDC6/CDCA5/ANAPC7/EIF4EBP1/CDC25A/CENPJ/RRM2/CDC7/CDT1/EIF4G1/RGCC/RRM1/USP2/LSM11/STIL/BRCA2/FBXO5/SASS6/LSM10/MTBP/CUL4A/TFDP1/CDK10/UBE2E2/CDK1/EIF4E/RB1/MEPCE/RAD51C/DBF4B/CPSF3/ESPL1/STOX1/TAL1	35
IMR down	GO:1901976	regulation of cell cycle checkpoint	18/2352	47/18614	7.55556e-06	0.000203155	0.000177293	XRCC3/RNASEH2B/BRCA1/RPA2/WDR76/RFWD3/CDT1/AURKB/BARD1/CHEK2/MAP3K20/MAD2L1/BRCA2/RAD51/CUL4A/INCENP/NDC80/CDCA8	18
IMR down	GO:0044774	mitotic DNA integrity checkpoint signaling	26/2352	85/18614	1.0447e-05	0.000273268	0.00023848	CLSPN/FANCD2/DTL/CDC6/ORC1/BRCA1/RPA2/CDK2/TICRR/BLM/EME1/RFWD3/DONSON/PRKDC/TP53/CHEK2/MAP3K20/RAD9A/NBN/TOPBP1/MRE11/CDK5RAP3/TIPIN/CHEK1/CDK1/MDC1	26
IMR down	GO:0007091	metaphase/anaphase transition of mitotic cell cycle	28/2352	95/18614	1.06542e-05	0.000273268	0.00023848	XRCC3/TRIP13/DPF1/CDC6/KNTC1/ANAPC7/CDT1/AURKB/HASPIN/ANAPC1/ZWILCH/MAP3K20/MAD2L1/FBXO5/ACTB/SPC24/INCENP/RB1/BCL7B/ZW10/NDC80/BUB1B/CDCA8/ACTL6A/SPDL1/NUF2/ESPL1/TTK	28
IMR down	GO:0007080	mitotic metaphase plate congression	20/2352	57/18614	1.12725e-05	0.000282073	0.000246164	CDCA5/RRS1/CDT1/SEH1L/AURKB/NUP62/KPNB1/EML3/KIF22/PINX1/NUDC/INCENP/KIFC1/ZW10/NDC80/CDCA8/CHAMP1/SPDL1/KIF2C/NUF2	20
IMR down	GO:0010389	regulation of G2/M transition of mitotic cell cycle	29/2352	101/18614	1.30587e-05	0.000309422	0.000270031	RNASEH2B/CLSPN/DTL/CDC6/ORC1/BRCA1/RBBP8/CDK2/TICRR/CDC25A/BLM/CDC7/AURKB/DONSON/BARD1/RRM1/NBN/FBXO5/PINX1/TOPBP1/MRE11/FHL1/CDK5RAP3/CHEK1/CDK1/MIIP/RAD51C/DBF4B/STOX1	29
IMR down	GO:0030071	regulation of mitotic metaphase/anaphase transition	27/2352	91/18614	1.32986e-05	0.000312848	0.000273021	XRCC3/TRIP13/DPF1/CDC6/KNTC1/ANAPC7/CDT1/AURKB/HASPIN/ZWILCH/MAP3K20/MAD2L1/FBXO5/ACTB/SPC24/INCENP/RB1/BCL7B/ZW10/NDC80/BUB1B/CDCA8/ACTL6A/SPDL1/NUF2/ESPL1/TTK	27
IMR down	GO:0044843	cell cycle G1/S phase transition	61/2352	281/18614	1.3611e-05	0.000316785	0.000276456	INHBA/BCAT1/DPF1/CDC6/POLE/RCC1/RBBP8/RPA2/CDK2/EIF4EBP1/CDC25A/CENPJ/RRM2/RFWD3/CDC7/JADE1/EIF4G1/RGCC/PRKDC/TP53/RRM1/CHEK2/LSM11/STIL/DBF4/CCNE2/GLI1/SASS6/E2F4/CCNE1/LSM10/GSPT1/RBL1/MTBP/CUL4A/TFDP1/ACTB/SOX2/FHL1/CDK10/UBE2E2/CDKN2A/WEE1/EZH2/E2F3/MLF1/EIF4E/RB1/BCL7B/CRLF3/MEPCE/USP37/PSME3/CCNA2/FAM83D/ACTL6A/CPSF3/E2F6/MIR503/PLCG2/STOX1	61
IMR down	GO:1902808	positive regulation of cell cycle G1/S phase transition	22/2352	68/18614	1.84284e-05	0.000424344	0.000370323	CDC6/CENPJ/RRM2/EIF4G1/RGCC/RRM1/LSM11/STIL/GLI1/SASS6/LSM10/MTBP/CUL4A/TFDP1/CDK10/UBE2E2/EZH2/MEPCE/FAM83D/CPSF3/PLCG2/STOX1	22
IMR down	GO:0044784	metaphase/anaphase transition of cell cycle	28/2352	98/18614	2.0223e-05	0.000452228	0.000394657	XRCC3/TRIP13/DPF1/CDC6/KNTC1/ANAPC7/CDT1/AURKB/HASPIN/ANAPC1/ZWILCH/MAP3K20/MAD2L1/FBXO5/ACTB/SPC24/INCENP/RB1/BCL7B/ZW10/NDC80/BUB1B/CDCA8/ACTL6A/SPDL1/NUF2/ESPL1/TTK	28
IMR down	GO:0007094	mitotic spindle assembly checkpoint signaling	17/2352	46/18614	2.33533e-05	0.000501276	0.000437461	XRCC3/TRIP13/KNTC1/CDT1/AURKB/HASPIN/ZWILCH/MAD2L1/SPC24/INCENP/ZW10/NDC80/BUB1B/CDCA8/SPDL1/NUF2/TTK	17
IMR down	GO:0071174	mitotic spindle checkpoint signaling	17/2352	46/18614	2.33533e-05	0.000501276	0.000437461	XRCC3/TRIP13/KNTC1/CDT1/AURKB/HASPIN/ZWILCH/MAD2L1/SPC24/INCENP/ZW10/NDC80/BUB1B/CDCA8/SPDL1/NUF2/TTK	17
IMR down	GO:1902099	regulation of metaphase/anaphase transition of cell cycle	27/2352	94/18614	2.54344e-05	0.000529354	0.000461965	XRCC3/TRIP13/DPF1/CDC6/KNTC1/ANAPC7/CDT1/AURKB/HASPIN/ZWILCH/MAP3K20/MAD2L1/FBXO5/ACTB/SPC24/INCENP/RB1/BCL7B/ZW10/NDC80/BUB1B/CDCA8/ACTL6A/SPDL1/NUF2/ESPL1/TTK	27
IMR down	GO:0044773	mitotic DNA damage checkpoint signaling	24/2352	81/18614	4.03841e-05	0.000791053	0.000690348	CLSPN/FANCD2/DTL/BRCA1/RPA2/CDK2/TICRR/BLM/EME1/RFWD3/DONSON/PRKDC/TP53/CHEK2/MAP3K20/RAD9A/NBN/TOPBP1/MRE11/CDK5RAP3/TIPIN/CHEK1/CDK1/MDC1	24
IMR down	GO:0033047	regulation of mitotic sister chromatid segregation	18/2352	53/18614	5.05219e-05	0.000972042	0.000848296	XRCC3/TRIP13/KNTC1/CDT1/AURKB/HASPIN/ZWILCH/MAD2L1/FBXO5/SPC24/INCENP/ZW10/NDC80/BUB1B/CDCA8/SPDL1/NUF2/TTK	18
IMR down	GO:0000082	G1/S transition of mitotic cell cycle	54/2352	251/18614	5.34738e-05	0.00101977	0.000889949	INHBA/BCAT1/DPF1/CDC6/POLE/RCC1/RBBP8/RPA2/CDK2/EIF4EBP1/CDC25A/CENPJ/RRM2/RFWD3/CDC7/JADE1/EIF4G1/RGCC/PRKDC/TP53/RRM1/CHEK2/LSM11/STIL/DBF4/CCNE2/SASS6/E2F4/CCNE1/LSM10/GSPT1/RBL1/MTBP/CUL4A/TFDP1/ACTB/FHL1/CDK10/UBE2E2/CDKN2A/WEE1/EZH2/E2F3/EIF4E/RB1/BCL7B/CRLF3/MEPCE/USP37/PSME3/ACTL6A/CPSF3/E2F6/STOX1	54
IMR down	GO:0046605	regulation of centrosome cycle	18/2352	54/18614	6.69041e-05	0.00123863	0.00108095	XRCC3/WDR62/BRCA1/CENPJ/KAT2A/NUP62/TRIM37/PLK4/NAT10/CCNF/STIL/SASS6/NPM1/XPO1/RBM14/ROCK2/CHORDC1/NUBP1	18
IMR down	GO:1900087	positive regulation of G1/S transition of mitotic cell cycle	18/2352	55/18614	8.78065e-05	0.00160386	0.00139968	CDC6/CENPJ/RRM2/EIF4G1/RGCC/RRM1/LSM11/STIL/SASS6/LSM10/MTBP/CUL4A/TFDP1/CDK10/UBE2E2/MEPCE/CPSF3/STOX1	18
IMR down	GO:0090307	mitotic spindle assembly	21/2352	72/18614	0.0001536	0.00258873	0.00225917	MYBL2/SMC1A/AURKB/KIF2A/KPNB1/ARHGEF10/CHEK2/EML3/KIF15/SMC3/INCENP/KIFC1/HSPA1B/CEP192/CDCA8/KIF11/BCCIP/PRC1/KIF23/RACGAP1/MZT1	21
IMR down	GO:0044818	mitotic G2/M transition checkpoint	16/2352	51/18614	0.000368754	0.00579986	0.00506151	CLSPN/DTL/CDC6/ORC1/BRCA1/RBBP8/TICRR/BLM/DONSON/BARD1/NBN/TOPBP1/MRE11/CDK5RAP3/CHEK1/CDK1	16
IMR down	GO:0006312	mitotic recombination	2352-10-01	25/18614	0.000546914	0.00810818	0.00707597	XRCC3/ANKLE1/RAD54B/BRCA2/RAD51/MRE11/RAD51D/RAD51C/MLH1/DMC1	10
IMR down	GO:0051315	attachment of mitotic spindle microtubules to kinetochore	2352-09-01	21/18614	0.00056853	0.00831475	0.00725624	CDT1/SEH1L/AURKB/INCENP/NDC80/CDCA8/CHAMP1/KIF2C/NUF2	9
IMR down	GO:1902806	regulation of cell cycle G1/S phase transition	44/2352	214/18614	0.000697299	0.0099428	0.00867703	INHBA/DPF1/CDC6/RPA2/CDK2/CENPJ/RRM2/RFWD3/JADE1/EIF4G1/RGCC/PRKDC/TP53/RRM1/CHEK2/LSM11/STIL/GLI1/SASS6/LSM10/RBL1/MTBP/CUL4A/TFDP1/ACTB/SOX2/FHL1/CDK10/UBE2E2/CDKN2A/WEE1/EZH2/MLF1/RB1/BCL7B/CRLF3/MEPCE/PSME3/FAM83D/ACTL6A/CPSF3/MIR503/PLCG2/STOX1	44
